# NMD targets experience deadenylation during their maturation and endonucleolytic cleavage during their decay

**DOI:** 10.1101/2023.09.29.560204

**Authors:** Marcus J. Viscardi, Joshua A. Arribere

## Abstract

Premature stop codon-containing mRNAs can produce truncated and dominantly acting proteins that harm cells. Eukaryotic cells protect themselves by degrading such mRNAs via the Nonsense-Mediated mRNA Decay (NMD) pathway. The precise reactions by which cells attack NMD target mRNAs remain obscure, precluding a mechanistic understanding of NMD and hampering therapeutic efforts to control NMD. A key step in NMD is the decay of the mRNA, which is proposed to occur via several competing models including deadenylation, exonucleolytic decay, and/or endonucleolytic decay. We set out to clarify the relative contributions of these decay mechanisms to NMD, and to identify the role of key factors. Here, we modify and deploy single-molecule nanopore mRNA sequencing to capture full-length NMD targets and their degradation intermediates, and we obtain single-molecule measures of splicing isoform, cleavage state, and poly(A) tail length. We observe robust endonucleolytic cleavage of NMD targets *in vivo* that depends on the nuclease SMG-6 and we use the occurence of cleavages to identify several known NMD targets. We show that NMD target mRNAs experience deadenylation, but similar to the extent that normal mRNAs experience as they enter the translational pool. Furthermore, we show that a factor (SMG-5) that historically was ascribed a function in deadenylation, is in fact required for SMG-6-mediated cleavage. Our results support a model in which NMD factors act in concert to degrade NMD targets in animals via an endonucleolytic cleavage near the stop codon, and suggest that deadenylation is a normal part of mRNA (and NMD target) maturation rather than a facet unique to NMD. Our work clarifies the route by which NMD target mRNAs are attacked in an animal.
