## Supplementary material for "NMD targets experience deadenylation during their maturation and endonucleolytic cleavage during their decay": Table S1

### Sheet: Sheet1
Library	Basecalled	Aligned		Primary Aligned		Tail Called		Adapted		RNA Standard		Gene Assigned		Protein Coding		Transcript Assigned
		Count	% Total	Count	% Total	Count	% Total	Count	% Total	Count	% Total	Count	% Primary	Count	% Assigned	Count	% Primary
WT rep1	1390361	808100	0.581216	721848	0.51918	537666	0.38671	48500	0.034883	0	Not added	585802	0.811531	567110	0.968092	538150	0.745517
WT rep2	1189279	1137004	0.956045	1067822	0.897873	645575	0.542829	23316	0.0196052	448411	0.377044	509120	0.476784	494721	0.971718	447159	0.418758
smg-6 rep2	1402040	1321575	0.942609	1244831	0.887871	689288	0.491632	28335	0.0202098	317169	0.22622	760888	0.611238	737986	0.969901	657150	0.527903
smg-5 rep2	688181	604466	0.878353	564535	0.820329	369783	0.537334	17845	0.0259307	62048	0.0901623	411938	0.729694	402588	0.977302	365272	0.647032
WT rep3	1289170	1274383	0.98853	1202438	0.932723	515136	0.399587	33086	0.0256646	544623	0.42246	1090810	0.907165	1075632	0.986086	468974	0.390019
smg-5 rep3	1526000	1545622	1.01286	1458564	0.955809	679075	0.445003	40332	0.0264299	572702	0.375296	1300657	0.891738	1277882	0.98249	643370	0.441098
smg-6 rep3	625889	602793	0.963099	573013	0.915519	193229	0.308727	6757	0.0107958	321588	0.51381	531774	0.928031	520310	0.978442	168828	0.294632
