## Supplementary material for "NMD targets experience deadenylation during their maturation and endonucleolytic cleavage during their decay": Table S3

### Sheet: ImportantOnes
NMD Targ	5' P	1 NMD/T5	NMD Targ	5' P	2 NMD/T5	Gene	Lib	KS Stat	KS P-Val	MWU Stat	MWU P-Val
+	-	+-	-	-	--	rpl-30	N2	0.346449	2.71111e-06	30481	1.96653e-05
+	+	++	-	-	--	rpl-30	N2	0.231893	0.0613529	14632	0.120019
+	-	+-	+	+	++	rpl-30	N2	0.201509	0.318831	1075	0.216882
+	-	+-	-	-	--	rps-22	N2	0.522642	1.40643e-09	28532	3.01821e-09
+	-	+-	+	+	++	rps-22	N2	0.550193	0.00232392	381	0.0103329
+	+	++	-	-	--	rps-22	N2	0.261224	0.25636	8252	0.192021
+	-	+-	-	-	--	ubl-1	N2	0.346433	5.74255e-05	37229	0.000272514
-	-	--	~	+	~+	ubl-1	N2	0.148627	0.167937	37756.5	0.680203
-	-	--	~	-	~-	rpl-30	smg-5	0.0930614	0.0628149	76857.5	0.0211275
+	-	+-	-	-	--	rpl-30	smg-5	0.0657949	0.121362	211656	0.190834
+	-	+-	~	-	~-	rpl-30	smg-5	0.059887	0.42456	98936.5	0.225299
+	-	+-	-	-	--	rps-22	smg-5	0.18446	1.71961e-11	335948	4.31624e-13
+	-	+-	~	-	~-	rps-22	smg-5	0.121553	0.0540275	55106.5	0.0228252
-	-	--	~	-	~-	rps-22	smg-5	0.11063	0.0923275	52602	0.0667254
+	-	+-	-	-	--	ubl-1	smg-5	0.0507751	0.147325	519997	0.126198
+	-	+-	~	-	~-	ubl-1	smg-5	0.0453982	0.760327	149043	0.352064
-	-	--	~	-	~-	ubl-1	smg-5	0.0314048	0.984738	115532	0.947873
+	-	+-	-	-	--	rpl-30	smg-6	0.106458	1.69888e-06	836908	5.05843e-06
-	-	--	~	-	~-	rpl-30	smg-6	0.0933109	0.000951249	355670	0.000244258
+	-	+-	~	-	~-	rpl-30	smg-6	0.0233331	0.953737	489468	0.846174
+	-	+-	-	-	--	rps-22	smg-6	0.212368	4.03086e-26	1073895	6.30034e-30
+	-	+-	~	-	~-	rps-22	smg-6	0.1374	0.000177217	206969	3.30936e-05
-	-	--	~	-	~-	rps-22	smg-6	0.0940673	0.0205032	204289	0.00859697
-	-	--	~	-	~-	ubl-1	smg-6	0.109819	1.12259e-05	549854	3.4993e-05
+	-	+-	-	-	--	ubl-1	smg-6	0.0678916	0.000284557	1.96796e+06	3.71294e-05
+	-	+-	~	-	~-	ubl-1	smg-6	0.0520696	0.118132	680910	0.283096

### Sheet: All Tested
NMD Targ	5' P	1 NMD/T5	NMD Targ	5' P	2 NMD/T5	Gene	Lib	KS Stat	KS P-Val	MWU Stat	MWU P-Val
-	-	--	~	-	~-	rpl-30	N2	0.0547989	0.653505	85115.5	0.629018
-	-	--	~	+	~+	rpl-30	N2	0.0848055	0.969676	12323.5	0.923137
+	-	+-	-	-	--	rpl-30	N2	0.346449	2.71111e-06	30481	1.96653e-05
+	-	+-	+	+	++	rpl-30	N2	0.201509	0.318831	1075	0.216882
+	-	+-	~	-	~-	rpl-30	N2	0.317912	0.000125548	8361.5	0.000357951
+	-	+-	~	+	~+	rpl-30	N2	0.364294	0.00648707	1219.5	0.0058573
+	+	++	-	-	--	rpl-30	N2	0.231893	0.0613529	14632	0.120019
+	+	++	~	-	~-	rpl-30	N2	0.223982	0.101946	4036.5	0.196243
+	+	++	~	+	~+	rpl-30	N2	0.217742	0.347593	577	0.268412
~	-	~-	~	+	~+	rpl-30	N2	0.102175	0.908518	3555	0.73429
-	-	--	-	+	-+	rps-22	N2	0.496939	0.118308	3533.5	0.0878591
-	-	--	~	-	~-	rps-22	N2	0.162742	0.0384106	42007	0.144875
-	-	--	~	+	~+	rps-22	N2	0.166667	0.747133	7428.5	0.943704
-	+	-+	~	-	~-	rps-22	N2	0.423077	0.280761	133	0.239174
-	+	-+	~	+	~+	rps-22	N2	0.466667	0.342621	23	0.230005
+	-	+-	-	-	--	rps-22	N2	0.522642	1.40643e-09	28532	3.01821e-09
+	-	+-	-	+	-+	rps-22	N2	0.837838	0.00108621	164	0.00316457
+	-	+-	+	+	++	rps-22	N2	0.550193	0.00232392	381	0.0103329
+	-	+-	~	-	~-	rps-22	N2	0.506237	1.93238e-06	2297	3.2222e-07
+	-	+-	~	+	~+	rps-22	N2	0.554955	0.00152625	432	0.00186786
+	+	++	-	-	--	rps-22	N2	0.261224	0.25636	8252	0.192021
+	+	++	-	+	-+	rps-22	N2	0.642857	0.0665635	57	0.0436877
+	+	++	~	-	~-	rps-22	N2	0.291209	0.217228	676.5	0.157615
+	+	++	~	+	~+	rps-22	N2	0.252381	0.62292	121	0.498739
~	-	~-	~	+	~+	rps-22	N2	0.2	0.623341	526.5	0.544614
-	-	--	-	+	-+	ubl-1	N2	0.333589	0.110953	10202.5	0.071437
-	-	--	~	-	~-	ubl-1	N2	0.0699511	0.516792	93402	0.687086
-	-	--	~	+	~+	ubl-1	N2	0.148627	0.167937	37756.5	0.680203
-	+	-+	~	-	~-	ubl-1	N2	0.358447	0.0881442	605	0.0758341
-	+	-+	~	+	~+	ubl-1	N2	0.315476	0.2275	266	0.26354
+	-	+-	-	-	--	ubl-1	N2	0.346433	5.74255e-05	37229	0.000272514
+	-	+-	-	+	-+	ubl-1	N2	0.494186	0.012888	388	0.00831478
+	-	+-	~	-	~-	ubl-1	N2	0.293883	0.00476861	4076	0.00297434
+	-	+-	~	+	~+	ubl-1	N2	0.286545	0.0286102	1585	0.00722983
~	-	~-	~	+	~+	ubl-1	N2	0.140656	0.359526	4280	0.606607
-	-	--	~	-	~-	rpl-30	smg-5	0.0930614	0.0628149	76857.5	0.0211275
+	-	+-	-	-	--	rpl-30	smg-5	0.0657949	0.121362	211656	0.190834
+	-	+-	~	-	~-	rpl-30	smg-5	0.059887	0.42456	98936.5	0.225299
-	-	--	~	-	~-	rps-22	smg-5	0.11063	0.0923275	52602	0.0667254
+	-	+-	-	-	--	rps-22	smg-5	0.18446	1.71961e-11	335948	4.31624e-13
+	-	+-	+	+	++	rps-22	smg-5	0.329429	0.552434	1424.5	0.523489
+	-	+-	~	-	~-	rps-22	smg-5	0.121553	0.0540275	55106.5	0.0228252
+	+	++	-	-	--	rps-22	smg-5	0.501238	0.112422	2858	0.109637
+	+	++	~	-	~-	rps-22	smg-5	0.402778	0.321413	472	0.239869
-	-	--	~	-	~-	ubl-1	smg-5	0.0314048	0.984738	115532	0.947873
-	-	--	~	+	~+	ubl-1	smg-5	0.234967	0.889453	2449	0.726411
+	-	+-	-	-	--	ubl-1	smg-5	0.0507751	0.147325	519997	0.126198
+	-	+-	+	+	++	ubl-1	smg-5	0.360762	0.151469	6753.5	0.0725691
+	-	+-	~	-	~-	ubl-1	smg-5	0.0453982	0.760327	149043	0.352064
+	-	+-	~	+	~+	ubl-1	smg-5	0.279174	0.746565	3177	0.587142
+	+	++	-	-	--	ubl-1	smg-5	0.331725	0.224596	2813.5	0.116639
+	+	++	~	-	~-	ubl-1	smg-5	0.332041	0.234931	804	0.117467
+	+	++	~	+	~+	ubl-1	smg-5	0.355556	0.714286	20	0.797203
~	-	~-	~	+	~+	ubl-1	smg-5	0.25969	0.820751	710.5	0.699615
-	-	--	~	-	~-	rpl-30	smg-6	0.0933109	0.000951249	355670	0.000244258
-	-	--	~	+	~+	rpl-30	smg-6	0.180643	0.968571	3723	0.615131
+	-	+-	-	-	--	rpl-30	smg-6	0.106458	1.69888e-06	836908	5.05843e-06
+	-	+-	+	+	++	rpl-30	smg-6	0.186869	0.859825	6695	0.638791
+	-	+-	~	-	~-	rpl-30	smg-6	0.0233331	0.953737	489468	0.846174
+	-	+-	~	+	~+	rpl-30	smg-6	0.283236	0.629963	5037	0.328684
+	+	++	-	-	--	rpl-30	smg-6	0.181745	0.880933	5192.5	0.834554
+	+	++	~	-	~-	rpl-30	smg-6	0.185341	0.868192	2957	0.681558
+	+	++	~	+	~+	rpl-30	smg-6	0.333333	0.779421	33	0.528671
~	-	~-	~	+	~+	rpl-30	smg-6	0.267507	0.702576	2623.5	0.34309
-	-	--	-	+	-+	rps-22	smg-6	0.340155	0.402044	5976.5	0.128854
-	-	--	~	-	~-	rps-22	smg-6	0.0940673	0.0205032	204289	0.00859697
-	+	-+	~	-	~-	rps-22	smg-6	0.411255	0.206787	516	0.0642887
+	-	+-	-	-	--	rps-22	smg-6	0.212368	4.03086e-26	1073895	6.30034e-30
+	-	+-	-	+	-+	rps-22	smg-6	0.532046	0.0422956	5466	0.0170851
+	-	+-	+	+	++	rps-22	smg-6	0.288507	0.373826	4289	0.346937
+	-	+-	~	-	~-	rps-22	smg-6	0.1374	0.000177217	206969	3.30936e-05
+	+	++	-	-	--	rps-22	smg-6	0.457178	0.0315004	9174.5	0.0430838
+	+	++	-	+	-+	rps-22	smg-6	0.611111	0.0947053	44	0.0495504
+	+	++	~	-	~-	rps-22	smg-6	0.394661	0.097318	1811	0.117292
-	-	--	-	+	-+	ubl-1	smg-6	0.238148	0.548275	9033.5	0.966963
-	-	--	~	-	~-	ubl-1	smg-6	0.109819	1.12259e-05	549854	3.4993e-05
-	-	--	~	+	~+	ubl-1	smg-6	0.0982126	0.976201	19142.5	0.894821
-	+	-+	~	-	~-	ubl-1	smg-6	0.279476	0.355721	2972.5	0.464872
-	+	-+	~	+	~+	ubl-1	smg-6	0.228571	0.774404	109	0.88242
+	-	+-	-	-	--	ubl-1	smg-6	0.0678916	0.000284557	1.96796e+06	3.71294e-05
+	-	+-	-	+	-+	ubl-1	smg-6	0.282139	0.340193	11247.5	0.570972
+	-	+-	+	+	++	ubl-1	smg-6	0.167009	0.871968	12610.5	0.474052
+	-	+-	~	-	~-	ubl-1	smg-6	0.0520696	0.118132	680910	0.283096
+	-	+-	~	+	~+	ubl-1	smg-6	0.141665	0.746359	23393	0.462057
+	+	++	-	-	--	ubl-1	smg-6	0.126046	0.986265	9334	0.759629
+	+	++	-	+	-+	ubl-1	smg-6	0.272727	0.691585	55	1
+	+	++	~	-	~-	ubl-1	smg-6	0.208548	0.660278	3174.5	0.363029
+	+	++	~	+	~+	ubl-1	smg-6	0.168831	0.954577	112	0.905253
~	-	~-	~	+	~+	ubl-1	smg-6	0.162612	0.596454	8094	0.340513
