## Supplementary material for "NMD targets experience deadenylation during their maturation and endonucleolytic cleavage during their decay": Table S4

### Sheet: Sheet1
WJA#	Strain name in this study	Genotype	Source	Notes
5107	wildtype (N2)	xrn-1(srf5107)II	This study	VC2010-derived, C-term 3xFLAG tag on XRN-1; sequence with flanking homologies is: AAAAAGAAGCAATCGCGGCTCGGAAGCAATTTCAGCAATgattataaagatcatgacggagattataaagaccatgatattgattataaagatgacgatgataagATGCCTAAAGATCCAGCCAAACCTCCGGCCAAGGCACAAGTTGTGGGATGGCCACCGGTGAGATCATACCGGAAGAACGTGATGGTTTCCTGCCAAAAATCAAGCGGTGGCCCGGAGGCGGCGGCGTTCGTGAAGCCGACGGCTTCATCTTAAaaacgctcctctaaaacatttat
6017	smg-6	xrn-1(srf5107)II; smg-6(srf2102)III	Kim et al. 2022	D1070A point mutation within SMG-6 PIN domain
6022	smg-5	smg-5(srf6022)I; xrn-1(srf5107)II	This study	Deletion and frameshift made in first exon of smg-5 by CRISPR/Cas9 using unc-58 as a marker; sequence about delete is TCACTGAAAAGTTCAAACGATATTGTAATCAACTGGAAAAATACGGCCAAACTGAAAATGTGCATTCTCCATGGCGATGTTGATGGCGATGTTGCGCAGAAAgtatgttttattctgtaacaaaaacttaaaatacaacagc
Table S4: Strains used in this study
